# Spatial transcriptomics reveals a conserved segment polarity program that governs muscle patterning in *Nematostella vectensis*

**DOI:** 10.1101/2023.01.09.523347

**Authors:** Shuonan He, Wanqing Shao, Shiyuan (Cynthia) Chen, Ting Wang, Matthew C. Gibson

## Abstract

During early animal evolution, the emergence of axially-polarized segments was central to the diversification of complex bilaterian body plans. Nevertheless, precisely how and when segment polarity pathways arose remains obscure. Here we demonstrate the molecular basis for segment polarization in developing larvae of the pre-bilaterian sea anemone *Nematostella vectensis*. Utilizing spatial transcriptomics, we first constructed a 3-D gene expression atlas of developing larval segments. Capitalizing on accurate *in silico* predictions, we identified Lbx and Uncx, conserved homeodomain-containing genes that occupy opposing subsegmental domains under the control of both BMP signaling and the Hox-Gbx cascade. Functionally, *Lbx* mutagenesis eliminated all molecular evidence of segment polarization at larval stage and caused an aberrant mirror-symmetric pattern of retractor muscles in primary polyps. These results demonstrate the molecular basis for segment polarity in a pre-bilaterian animal, suggesting that polarized metameric structures were present in the Cnidaria-Bilateria common ancestor over 600 million years ago.

**Highlights:**

- *Nematostella* endomesodermal tissue forms metameric segments and displays a transcriptomic profile similar to that observed in bilaterian mesoderm
- Construction of a comprehensive 3-D gene expression atlas enables systematic dissection of segmental identity in endomesoderm
- *Lbx* and *Uncx*, two conserved homeobox-containing genes, establish segment polarity in *Nematostella*
- The Cnidarian-Bilaterian common ancestor likely possessed the genetic toolkit to generate polarized metameric structures
