## Supplemental Table 2 for "Spatial transcriptomics reveals a conserved segment polarity program that governs muscle patterning in *Nematostella vectensis*"

### Sheet: Primers used in this study
shRNA synthesis
Name	Sequence
Pbx sh1 F	TAATACGACTCACTATAGGAATACAGGGCCAAGTTATTCAAGAGATAACTTGGCCCTGTATTCCTT
Pbx sh1 R	AAGGAATACAGGGCCAAGTTATCTCTTGAATAACTTGGCCCTGTATTCCTATAGTGAGTCGTATTA
Pbx sh2 F	TAATACGACTCACTATAGGCAACAGAGATCTTGAATTTCAAGAGAATTCAAGATCTCTGTTGCCTT
Pbx sh2 R	AAGGCAACAGAGATCTTGAATTCTCTTGAAATTCAAGATCTCTGTTGCCTATAGTGAGTCGTATTA
CRISPR/Cas9
uniR	AAAAGCACCGACTCGGTGCCACTTTTTCAAGTTGATAACGGACTAGCCTTATTTTAACTTGCTATTTCTAGCTCTAAAAC
Lbx gRNA1	taatacgactcactataGGGCCACAGGCTCGCATCAGgttttagagctagaa
Lbx gRNA2	taatacgactcactataGGCACTCAAGATGGCCTCAAgttttagagctagaa
Lbx geno F1	GTAAACACACTTGTGGAACACAATG
Lbx geno R1	AGTGTCACTGTTCTTGGTGTTAAAC
In situ probe synthesis
LbxRNAF	GTAAACACACTTGTGGAACACAATG
LbxRNAR	GTAGGTAGGAATCAACTCCATAGG
LbxT3R	ATTAACCCTCACTAAAGGGTAGGTAGGAATCAACTCCATAGG
UncxRNAF	GAAAGCCAAGGATTCCGTGTAGTTAT
UncxRNAR	GCAGACATTCAGCTGCCTCATGT
UncxT7R	ACTAATACGACTCACTATAGGGCAGACATTCAGCTGCCTCATGT
Anthox6a-F	GAGAGAACCGCTCGAATCAG
Anthox6a-R	GGAAGGCAGTACAGGAGCTG
Anthox8a-F	ATACACGTACGGAGAAGGCG
Anthox8a-R	CTCGATGTTCTCTTGATGCG
Anthox1a-F	ACAGGCAGATCAGAACTCGG
Anthox1a-R	CCTTCTTCCATTTCATCCTACG
Gbx-F	ATGCGCCCTCACACTCCTGCCATGC
Gbx-R	TGGCATTTCCATGTGCCGGGTGTGAG
T3Anthox1aR	ATTAACCCTCACTAAAGGGCCTTCTTCCATTTCATC
T3Anthox8aR	ATTAACCCTCACTAAAGGGCTCGATGTTCTCTTGAT
T3Anthox8bR	ATTAACCCTCACTAAAGGGGGCCTTATTGAGGAAAT
T3GbxR	ATTAACCCTCACTAAAGGGTGGCATTTCCATGTGCCG
T3Anthox6aR	ATTAACCCTCACTAAAGGGTCAGCTGAAGTGAGGCCAC
1147RNAF	GATCACGGTGACTTGTTTGGTTGC
1147RNAR	GCCTCATTTGCCGTTCGGTGTTA
1147T7R	ATAATACGACTCACTATAGGCCTCATTTGCCGTTCGGTGTTA
1148RNAF	AACCTCATCACCGACTCCGTGTA
1148RNAR	ATGCTCAGTTGAACTCCGAAGGC
1148T7R	ATAATACGACTCACTATAGGATGCTCAGTTGAACTCCGAAGGC
1150RNAF	CCTCAAATCAACGGATTCTGTACTTC
1150RNAR	CATTGTGAGTGTGGAGAACCGAG
1150T7R	ATAATACGACTCACTATAGGCATTGTGAGTGTGGAGAACCGAG
12516RNAF	AACAAGATCCGTAACACTCAATGGGT
12516RNAR	GAACTCCAAGTGGTCCTATAGCATA
12516T7R	ACTAATACGACTCACTATAGGGAACTCCAAGTGGTCCTATAGCATA
12520RNAF	GACACATACCAACTGAATGGAGACA
12520RNAR	GTTTCTTATCGCTCGAGGCTGAC
12520T7R	ctcagaTAATACGACTCACTATAGGGTTTCTTATCGCTCGAGGCTGAC
13253RNAF	GTTTGATGGATAGAAGAACGTCTTCG
13253RNAR	GGTTTTACAAATGTCCTTCGCTATTACT
13253T7R	ATAATACGACTCACTATAGGGTTTTACAAATGTCCTTCGCTATTACT
13254RNAF	GTCATGGAGTTCATAGCATTGTCTG
13254RNAR	GGATTTCAACCTCAAATATCTACAGTC
13254T7R	ATAATACGACTCACTATAGGGATTTCAACCTCAAATATCTACAGTC
13915RNAF	TTCCTAGAGCTGTTGACGGATGTC
13915RNAR	GTGCCTAAGCGTGACCGATAATAC
13915T7R	ATAATACGACTCACTATAGGGTGCCTAAGCGTGACCGATAATAC
14500RNAF	CACAGCACACATCGCTTGTTTGATAA
14500RNAR	GGATAACTGAAATAAGAGGCGGATAG
14500T7R	ATAATACGACTCACTATAGGGATAACTGAAATAAGAGGCGGATAG
14746RNAF	GGAGTTAGAGGGAAATGAAGTCTCAT
14746RNAR	GTCACGATTCCACCTTGACGGT
14746T7R	ATAATACGACTCACTATAGGTCACGATTCCACCTTGACGGT
16025RNAF	CCTCAAGACAATCCAACTCAAATACC
16025RNAR	GATATCCTTGAAACACACCAACAAGC
16025T7R	ATAATACGACTCACTATAGGGATATCCTTGAAACACACCAACAAGC
16326RNAF	GTGTTGTACTATCAAGCGAAAGCATTG
16326RNAR	GGACGCTTTACGCATGAAGTTATAG
16326T7R	ctcagaTAATACGACTCACTATAGGGACGCTTTACGCATGAAGTTATAG
16470RNAF	TATAAAAGCGTGTGTGGTGATTCAAGAT
16470RNAR	GTACATGTTTGTCCTATCCAGATCTTAT
16470T7R	ATAATACGACTCACTATAGGTACATGTTTGTCCTATCCAGATCTTAT
16715RNAF	GAGAATTTCGCAACCATGTGGGTG
16715RNAR	GGTCGATTACGTTACAATATCCGATG
16715T7R	ATAATACGACTCACTATAGGGTCGATTACGTTACAATATCCGATG
17354RNAF	GTCTCGCCAATCGAGAACAGAAAG
17354RNAR	GCCAGTCAAACAAAGAGATAGCTAGT
17354T7R	ACTAATACGACTCACTATAGGCCAGTCAAACAAAGAGATAGCTAGT
18175RNAF	GTGACCTGGTTACTATGGTTACTG
18175RNAR	GGTAATGTAAGCGACTGATATTCCGA
18175t7R	ctcagaTAATACGACTCACTATAGGGTAATGTAAGCGACTGATATTCCGA
18643RNAF	ATCTCGGAGAAGTTTAGAGGATCACA
18643RNAR	GGCATTTAGTGCATCTCAAGCCGT
18643T7R	ctcagaTAATACGACTCACTATAGGGCATTTAGTGCATCTCAAGCCGT
18734RNAF	GTCATACGAGACCCATATGCATCG
18734RNAR	GGCTATTTTGATTGACATGGTGGCTT
18734T7R	ACTAATACGACTCACTATAGGGCTATTTTGATTGACATGGTGGCTT
19138RNAF	GGAACGATGTTGATCGCAATTCTGTT
19138RNAR	GGCATTACTTCACACGAACAATAGGA
19138T7R	ACTAATACGACTCACTATAGGGCATTACTTCACACGAACAATAGGA
19350RNAF	CAGCTAGTATATCATGCTTCGCTACA
19350RNAR	GCACAGGTAGCTCTAGGTATCATC
19350T7R	ATAATACGACTCACTATAGGCACAGGTAGCTCTAGGTATCATC
2026RNAF	CAGTAACAAAGAGGCGTTAAGACTG
2026RNAR	TTATCTTGCTGTATTCTTTCTGCGCATT
2026T7R	ATAATACGACTCACTATAGGTTATCTTGCTGTATTCTTTCTGCGCATT
2147RNAF	ATCGATCCAAGAATGCTTACCCAGTA
2147RNAR	GGATCTTGACGTGAACACTAGCG
2147T7R	ATAATACGACTCACTATAGGGATCTTGACGTGAACACTAGCG
2944RNAF	GGAAGCTCCAAGTCTACCATGG
2944RNAR	GGTTAAGAATTGCTATTTACCACACC
2944T7R	ATAATACGACTCACTATAGGGTTAAGAATTGCTATTTACCACACC
3548RNAF	CAACGCGAATAATGACAATGTCGAAG
3548RNAR	GGAGCCAAGATTAAAGCCATAGAAGA
3548T7R	ATAATACGACTCACTATAGGGAGCCAAGATTAAAGCCATAGAAGA
3841RNAF	CGATAGTCCGTTAGGAATGCAGTCA
3841RNAR	GGTACTGGAGCGTCCGTTTGCT
3841T7R	ctcagaTAATACGACTCACTATAGGGTACTGGAGCGTCCGTTTGCT
4523RNAF	CTGTGCTGCTAGCGTTTATTGTGG
4523RNAR	GTTACAGCCTCACACTAACTGAATGTT
4523T7R	ctcagaTAATACGACTCACTATAGGGTTACAGCCTCACACTAACTGAATGTT
4713RNAF	CTCCTGGCTCTTTGCATCGTCTT
4713RNAR	GCTGATATCACTACAATCATTGCTTCTTA
4713T7R	ACTAATACGACTCACTATAGGCTGATATCACTACAATCATTGCTTCTTA
4907RNAF	CGCCAAGAGTGTGAAGTCTCATG
4907RNAR	GTTGTTCATCTCGCTGCAAGTGC
4907T7R	ctcagaTAATACGACTCACTATAGGGTTGTTCATCTCGCTGCAAGTGC
5341RNAF	GCTTACGGTTCAAGTCAAAACACTTTG
5341RNAR	GGCGAGAACATCTGTCACAAATCC
5341T7R	ctcagaTAATACGACTCACTATAGGGCGAGAACATCTGTCACAAATCC
559RNAF	GGCCAGGTCGCAATAAAGGATGA
559RNAR	GCAACACGTCACTATCCACGTC
559T7R	ctcagaTAATACGACTCACTATAGGGCAACACGTCACTATCCACGTC
5607RNAF	CTGTCAAGAATCAGCCATTTGACCT
5607RNAR	GGAGAACCTGCCACAAATCCAAAGG
5607T7R	ATAATACGACTCACTATAGGGAGAACCTGCCACAAATCCAAAGG
5880RNAF	GACACACACCATCTTCAAGAGACAT
5880RNAR	GGCTGTTTTCAACAACCATGCCG
5880T7R	ATAATACGACTCACTATAGGGCTGTTTTCAACAACCATGCCG
6145RNAF	GTGTAGTCCTCACAGTCTTATAAGCA
6145RNAR	GGTATAACTTCGATATTAGAAGAACTCG
6145T7R	ATAATACGACTCACTATAGGGTATAACTTCGATATTAGAAGAACTCG
6582RNAF	CCGATTTCAGCATTATACCTTATCCTTC
6582RNAR	GATGTAGGTTAAGTATGTGGCTGCC
6582T7R	ctcagaTAATACGACTCACTATAGGGATGTAGGTTAAGTATGTGGCTGCC
6640RNAF	TTCGCAGTGGATGTGAACCGCAT
6640RNAR	GGGTGATGAGTCGCTTATCTAAAATG
6640T7R	ctcagaTAATACGACTCACTATAGGGTGATGAGTCGCTTATCTAAAATG
66RNAF	CACGATTCTACTCAGTGCAAATGTG
66RNAR	GGTTGTCGTATGTCCAGTCGTCA
66T7R	ctcagaTAATACGACTCACTATAGGGTTGTCGTATGTCCAGTCGTCA
7081RNAF	TGATCTTGTGAGGTAATACTCGATTTC
7081RNAR	GGTACCTAATGACTTCCCATGAGTAT
7081T7R	ATAATACGACTCACTATAGGGTACCTAATGACTTCCCATGAGTAT
7863RNAF	GTGGTGCACTTATGGGTAGAGAG
7863RNAR	GGTTTTACAAATGTCCTTCGCTATTACT
7863T7R	ACTAATACGACTCACTATAGGGTTTTACAAATGTCCTTCGCTATTACT
7958RNAF	CTAGTGGTGTCAATCAACGCTAATTC
7958RNAR	GACACACTATGAAAATTACATCGAGTTG
7958T7R	ctcagaTAATACGACTCACTATAGGGACACACTATGAAAATTACATCGAGTTG
8481RNAF	CTGTCGACACCTCGTCCTTTCT
8481RNAR	GGATTGTTTCTCGCGTTCGTTGATA
8481T7R	ACTAATACGACTCACTATAGGGATTGTTTCTCGCGTTCGTTGATA
8714RNAF	TGTGGAGGAATGAATATTTGACCTGG
8714RNAR	GGTCCAGCGTCAGCGTTTGG
8714T7R	ACTAATACGACTCACTATAGGGTCCAGCGTCAGCGTTTGG
8716RNAF	ATAGCGTCTCGACAACTGCCACA
8716RNAR	GGTCATGATGAATTGACCGAATGAG
8716T7R	ACTAATACGACTCACTATAGGGTCATGATGAATTGACCGAATGAG
8878RNAF	GAGAGTTAAGAAATACACACCGTTGG
8878RNAR	GTCCTATTATGAATGCCAACCTTACAG
8878T7R	ctcagaTAATACGACTCACTATAGGGTCCTATTATGAATGCCAACCTTACAG
9594RNAF	CGTGTTGCCTTTCTGGTGACTATAG
9594RNAR	GGTGTTCACGTTTAGAACTCGCTC
9594T7R	ctcagaTAATACGACTCACTATAGGGTGTTCACGTTTAGAACTCGCTC
9778RNAF	aagcgactagagaaggatttcaggta
9778RNAR	GGTTACGCTGACCATCACGTATC
9778T7R	ATAATACGACTCACTATAGGGTTACGCTGACCATCACGTATC
9910RNAF	CAAGCTGCTAAACGGATGGACTAG
9910RNAR	GGTTTGACGCATTTACCTCCATGG
9910T7R	ctcagaTAATACGACTCACTATAGGGTTTGACGCATTTACCTCCATGG
ActivinRNAF	ATGCTCTTAAGTCTTAGACGTCTTCC
ActivinRNAR	TACCATGTTCGACACATTCTCTTGG
ActivinT7R	ATAATACGACTCACTATAGGTACCATGTTCGACACATTCTCTTGG
ACVRRNAF	GTCAGCTTTGTCACGAGACTGGA
ACVRRNAR	GCCGTAGAATACCAGCACACAAC
ACVRT7R	ATAATACGACTCACTATAGGGCCGTAGAATACCAGCACACAAC
AdgrgRNAF	CGATAAGCCTCTTGGCATGAAGTC
AdgrgRNAR	CGAAGGCGAGGTACATAAAGTACG
AdgrgT7R	ctcagaTAATACGACTCACTATAGGGCGAAGGCGAGGTACATAAAGTACG
Agre1RNAF	GACACTTCTTACACACGCAGCGA
Agre1RNAR	GTTGATGTTATGGAGCGTGACAAGT
Agre1T7R	ATAATACGACTCACTATAGGGTTGATGTTATGGAGCGTGACAAGT
AgrinRNAF	CCAGGAAGGATCGAGTGAAGAAG
AgrinRNAR	GTAACAGCTTGACATTAAATACCACAAG
AgrinT7R	ACTAATACGACTCACTATAGGGTAACAGCTTGACATTAAATACCACAAG
Aif1RMAR	GATAACTTGTTCAGGGAAGACTGGA
Aif1RNAF	GTCTTCAAATAACATGGATTATCAAGGTG
Aif1T7R	ATAATACGACTCACTATAGGGATAACTTGTTCAGGGAAGACTGGA
AkRNAF	CAAGCTCAAGGATGGCCATACCT
AkRNAR	GCTTCTTGTCCAGCTCGTTAACAG
AkT7R	ctcagaTAATACGACTCACTATAGGGCTTCTTGTCCAGCTCGTTAACAG
Anthox7RNAF	CCATCTACCCATGGATGAGGACA
Anthox7RNAR	GTATTACAGGAGCTATGTGGTTGTC
Anthox7T7R	ATAATACGACTCACTATAGGGTATTACAGGAGCTATGTGGTTGTC
AplpRNAF	CTTCGGCACCCTGAATCAGACTA
AplpRNAR	GCTACTCACCATGCTCAGCACTT
AplpT7R	ATAATACGACTCACTATAGGGCTACTCACCATGCTCAGCACTT
AqpRNAF	GTTGGTTCTGTGGCACAGTCAGTA
AqpRNAR	GAATTAGTCAAATGAACGATCTCGATCC
AqpT7R	ATAATACGACTCACTATAGGAATTAGTCAAATGAACGATCTCGATCC
ArRNAF	GGTACTGGTTTAACACGTCACTAAAG
ArRNAR	GGTAATGCCATTATCACGTCTGCG
Art5RNAF	GTTGTACTAAAGCCACTGAAGCAG
Art5RNAR	GCATATCAAGTCCGCGTTAAGAATG
Art5T7R	ATAATACGACTCACTATAGGCATATCAAGTCCGCGTTAAGAATG
ArT7R	ctcagaTAATACGACTCACTATAGGGTAATGCCATTATCACGTCTGCG
Atoh1RNAF	CCTGTCACTAGAGTCGATACGAAC
Atoh1RNAR	GAACTAAGTTACGTCACCATTCGGA
Atoh1T7R	ACTAATACGACTCACTATAGGAACTAAGTTACGTCACCATTCGGA
Atoh2RNAF	CGAGTCCAAGTGTTAAATGCGTACAT
Atoh2RNAR	GGATATGCTTTACAGTGCGTTAACTC
Atoh2T7R	ACTAATACGACTCACTATAGGGATATGCTTTACAGTGCGTTAACTC
BiccRNAF	GCAGTTGAAGGAATGGGTGAGAC
BiccRNAR	GTATGTAGTCGGCACCACTCCAA
BiccT7R	ATAATACGACTCACTATAGGGTATGTAGTCGGCACCACTCCAA
BMPR1RNAF	GGACAGAATCAATGATACTTGTACCAC
BMPR1RNAR	CCCAGAATGAATACTTTGCGACTGTT
BMPR1T7R	ATAATACGACTCACTATAGGCCCAGAATGAATACTTTGCGACTGTT
BMPR2RNAF	GTCTTGGATTTGGAGATTCCTTGTTC
BMPR2RNAR	CACCTTAAACAACAGTTCCTGGATC
BMPR2T7R	ATAATACGACTCACTATAGGCACCTTAAACAACAGTTCCTGGATC
BMPRNAF	CCATGCGGAGAATACGAGACCT
BMPRNAR	GTCTGCTCCTAGTGACATCCACA
BMPT7R	ATAATACGACTCACTATAGGGTCTGCTCCTAGTGACATCCACA
BraRNAF	GCACTCGGACGAGAAGAAACCTT
BraRNAR	GGTGTTCCAGCTTGAATGGAGAG
BraT7R	ACTAATACGACTCACTATAGGGTGTTCCAGCTTGAATGGAGAG
BtbdRNAF	GATGTCTTCCAATGCGTGGCAAC
BtbdRNAR	GTTAATCCATGCCCTCAAGCAGTATT
BtbdT7R	ctcagaTAATACGACTCACTATAGGGTTAATCCATGCCCTCAAGCAGTATT
C5RBAR	GCCTCACAGATGATATTCTTGCCAA
C5RNAF	CCATGTTGCGGTGTGTAGTACTG
C5T7R	ATAATACGACTCACTATAGGGCCTCACAGATGATATTCTTGCCAA
CamRNAF	GCTGACTTAACAGAGGAGGAAATTG
CamRNAF	GCTGCTGACTTAACAGAGGAGGAA
CamRNAR	GAGACAGCTAGTCTACTTCCCTC
CamRNAR	GCTTTCGTGTGCTGACTAACAGC
CamT7R	ACTAATACGACTCACTATAGGAGACAGCTAGTCTACTTCCCTC
CamT7R	ATAATACGACTCACTATAGGCTTTCGTGTGCTGACTAACAGC
ceh1RNAF	AAGGAATTAGAAATGGACTCGGCCAA
ceh1RNAR	GAAGCGTGCACGTAGAATCGAG
ceh1T7R	ACTAATACGACTCACTATAGGGAAGCGTGCACGTAGAATCGAG
ceh9RNAF	GGATGACTTCAACCAGTACATGGC
ceh9RNAR	GGCTCCGCTACGTGAAGAAATCT
ceh9T7R	ACTAATACGACTCACTATAGGGCTCCGCTACGTGAAGAAATCT
CHCRNAF	GTGTCGTGATTGTGTGAAGCAGC
CHCRNAR	GGAATTCAAGTTCACTCTCATGTTTCC
CHCT7R	ACTAATACGACTCACTATAGGGGAATTCAAGTTCACTCTCATGTTTCC
ChnRNAF	CTAATGCTTCAATCAAGAGTTTCACCATT
ChnRNAR	GGTACAACATAACACATTTGACTGGTG
ChnT7R	ACTAATACGACTCACTATAGGGTACAACATAACACATTTGACTGGTG
CmtmRNAF	CGAAGGCACAGTAGCCGTTAGC
CmtmRNAR	GGATAATACATATGCAGTAAATCAACGG
CmtmT7R	ATAATACGACTCACTATAGGGATAATACATATGCAGTAAATCAACGG
Col14RNAF	CTTACAGATACACAAGCATACGAATCAA
Col14RNAR	GGTAAGACTCTGTAGACGTAGTTGTT
Col14T7R	ctcagaTAATACGACTCACTATAGGGTAAGACTCTGTAGACGTAGTTGTT
Col4aRNAF	CAATCCTTCTGTATGCAACCGTGTT
Col4aRNAR	GCTGTGTCACCATTGTTCTATGTACA
Col4aT7R	ATAATACGACTCACTATAGGGCTGTGTCACCATTGTTCTATGTACA
ColaRNAF	GCTCGACTTCACACAGCGAATAG
ColaRNAR	GGTACTTTACTTCCCATAGCAAGG
ColaT7R	ACTAATACGACTCACTATAGGGTACTTTACTTCCCATAGCAAGG
Colf1RNAF	CGGCTTGTTAAGTTCCTCTTGCTTAT
Colf1RNAR	GGTCACTTATCGCACCCAGATG
Colf1T7R	ACTAATACGACTCACTATAGGGTCACTTATCGCACCCAGATG
CSLRNAF	GCATTTAACAGGAAGATGAAGATTGCAC
CSLRNAR	GATCAGATACGCCTCGACAGGTTA
CSLT7R	ATAATACGACTCACTATAGGGATCAGATACGCCTCGACAGGTTA
Cspr2RNAF	CCAATGAGATGCGGTCGTTGTG
Cspr2RNAR	GGTCCGATGTCCGTACAAGTTC
Cspr2T7R	ATAATACGACTCACTATAGGGTCCGATGTCCGTACAAGTTC
CsrRNAF	TGCAAAATAGCTGCACAGCAGTTAG
CsrRNAR	GTGCACAATTCCAGGGTACAACG
CsrT7R	ACTAATACGACTCACTATAGGTGCACAATTCCAGGGTACAACG
CTHR1RNAF	GTGCATTTGTGGACTAAGCTGGG
CTHR1RNAR	GTAACCAATCCATTCGGTTTATACAGG
CTHR1T7R	ATAATACGACTCACTATAGGGTAACCAATCCATTCGGTTTATACAGG
CTHR2RNAF	CGTGTGAACTCAACAACGGAATAATTG
CTHR2RNAR	GTCGCAACAACCTCGGTGCTAA
CTHR2T7R	ATAATACGACTCACTATAGGGTCGCAACAACCTCGGTGCTAA
CTHR3RNAF	GTATGAGGTTCCAAGGCTCTAAAGG
CTHR3RNAR	CTCTGCACAACATCTACTTCCTCTAT
CTHR3T7R	ATAATACGACTCACTATAGGCTCTGCACAACATCTACTTCCTCTAT
CTHRCRNAF	CTACTGATCGTCAGCCTTGTAACAG
CTHRCRNAR	GTGTGACTTCCTCTATGATCATACG
CTHRCT7R	ATAATACGACTCACTATAGGGTGTGACTTCCTCTATGATCATACG
CubRNAF	GTTTGACTGCGTTCGTTGGTATCC
CubRNAR	GGTAGCTTTAGTAGTTGATGGCATTC
CubT7R	ctcagaTAATACGACTCACTATAGGGTAGCTTTAGTAGTTGATGGCATTC
CuzdRNAF	GCAAGAGTGTCCGGCTGACAAA
CuzdRNAR	GAAGAGCGATGACAATCACGCATA
CuzdT7R	ATAATACGACTCACTATAGGGAAGAGCGATGACAATCACGCATA
Dmbx1RNAF	CACCATGAGTGGAAGGAGATCG
DMBX1RNAF	CATGTCAGTAGAAAGAGGGAGCAAG
Dmbx1RNAR	GCTAGCTAGCTAGTATTTGCTCAGTA
DMBX1RNAR	GTTCTAGTACGGTCTATATCGAGAGT
Dmbx1T7R	ACTAATACGACTCACTATAGGGCTAGCTAGCTAGTATTTGCTCAGTA
DMBX1T7R	ATAATACGACTCACTATAGGGTTCTAGTACGGTCTATATCGAGAGT
Dmbx2RNAF	CGAACAGTTAGTAAAAGACGTTACATATC
DMBX2RNAF	CAAGATTAATGGCGTCCAAGACTAC
Dmbx2RNAR	GTCCTTTAATCTATTGCTCTAAGTCCC
DMBX2RNAR	GTAATCACTCACAGGCTTCCACATG
Dmbx2T7R	ACTAATACGACTCACTATAGGGTCCTTTAATCTATTGCTCTAAGTCCC
DMBX2T7R	ATAATACGACTCACTATAGGGTAATCACTCACAGGCTTCCACATG
Dmbx3RNAF	GCAGTGAATCGCTAGTGATTAGAAAC
Dmbx3RNAR	GGTATACTGCGCTTCAAACAAAATTTCAA
Dmbx3T7R	ACTAATACGACTCACTATAGGGTATACTGCGCTTCAAACAAAATTTCAA
DockRNAF	GGTAAAGGAACTGGAGCAAGTCAC
DockRNAR	GATTGATCGTTCCTGGTATTGGTGA
DockT7R	ACTAATACGACTCACTATAGGATTGATCGTTCCTGGTATTGGTGA
DopRRNAF	atcagttctaatggacctggaggttt
DopRRNAR	GGCATTCTTCACAAAGTACTTCTTCC
DopRT7R	ATAATACGACTCACTATAGGGCATTCTTCACAAAGTACTTCTTCC
dppRNAF	ATAGCTGTGAACACCGTTGCTGTAA
dppRNAR	GGCCTTTAGCCATTAGATATGCTTG
dppT7R	ATAATACGACTCACTATAGGGCCTTTAGCCATTAGATATGCTTG
ElovlRNAF	CTAGAATAGAACGCTACCAGAGGTT
ElovlRNAR	GTAGAAATGGTAGCAGTAGTCGCTTA
ElovlT7R	ctcagaTAATACGACTCACTATAGGGTAGAAATGGTAGCAGTAGTCGCTTA
Emx1RNAF	AACAACCTCGCAATAATGCACGCG
Emx1RNAR	GGCTATATACGAACGTGCATAAATTCATA
Emx1T7R	ACTAATACGACTCACTATAGGGCTATATACGAACGTGCATAAATTCATA
Emx2RNAF	GCACGCTTCACATTCATCTTAAAATGG
Emx2RNAR	GCATCTATCATTTAAGAGTGCATAGGTG
Emx2T7R	ACTAATACGACTCACTATAGGGCATCTATCATTTAAGAGTGCATAGGTG
EnRNAF	ATGAGTGATCCACGGAGCCGAA
EnRNAR	GGAGCCTTGCTTGAACCAATGG
EnT7R	ACTAATACGACTCACTATAGGGAGCCTTGCTTGAACCAATGG
EphA7RNAF	GTTCCTATACCAGGGCATGCTACA
EphA7RNAR	GAATGGCACCTGTCGCTATGCA
EphA7T7R	ATAATACGACTCACTATAGGGAATGGCACCTGTCGCTATGCA
EphR2RNAF	ACTGATTTGAACTGGACTTGGCTCA
EphR2RNAR	GACTACAAGGCAAAGGAAATGTTGG
EphR2T7R	ATAATACGACTCACTATAGGGACTACAAGGCAAAGGAAATGTTGG
EphR3RNAF	GGCACAAGAAATGGTTGAAATCCAGA
EphR3RNAR	GTTACACTACAACACTTAATGGCATCTA
EphR3T7R	ATAATACGACTCACTATAGGGTTACACTACAACACTTAATGGCATCTA
EtsRNAF	GGATACACTGCTGGAAGAGCAATC
EtsRNAR	GGATTTAGGCGTAGTAGGTCATACT
EtsT7R	ATAATACGACTCACTATAGGGATTTAGGCGTAGTAGGTCATACT
Etv6RNAF	CTCCTATTATCGCCACCACAATAAC
Etv6RNAR	CTGGAAATACATCAAGATGGGTATGG
Etv6T7R	ATAATACGACTCACTATAGGCTGGAAATACATCAAGATGGGTATGG
Etv7RNAF	CAGCCTCAAATCACGAGCAAAATGT
Etv7RNAR	CCCAATCTCAGCTCTTTATCATGAC
Etv7T7R	ATAATACGACTCACTATAGGCCCAATCTCAGCTCTTTATCATGAC
F8RNAF	GTTAGGAATGCAGTCAGGTGGCA
F8RNAR	GTCCAAGCAACACTGTCCCTGAA
F8T7R	ACTAATACGACTCACTATAGGGTCCAAGCAACACTGTCCCTGAA
FacRNAF	GGATCGAGTACAAGAGCACAAAGAT
FacRNAR	GGATACTCGTGACTCCTTGGTTG
FacT7R	ATAATACGACTCACTATAGGGATACTCGTGACTCCTTGGTTG
FatRNAF	GCATCACTTGTGTCTTGGATATCACT
FatRNAR	GCCTTGTCACGCTTGATTGTAGTG
FatT7R	ACTAATACGACTCACTATAGGCCTTGTCACGCTTGATTGTAGTG
FGF10RNAF	CCTCAGAAGTTCTCTATCTCCAAACTT
FGF10RNAR	GACCCTCTTATCACGGACTTTTAAAG
FGF10T7R	ACTAATACGACTCACTATAGGACCCTCTTATCACGGACTTTTAAAG
FGF17RNAF	CGCTATACACACCATTCAAGCTTTCT
FGF17RNAR	AGTCATTTATTTCCAGCCAATTGTCAAG
FGF17T7R	ACTAATACGACTCACTATAGGAGTCATTTATTTCCAGCCAATTGTCAAG
FGF1ARNAF	AAGTCATGCGTCCACCTTATAAACTC
FGF1ARNAR	GGAAATCATTTCCACAGGAAGTCTGA
FGF1AT7R	ACTAATACGACTCACTATAGGGAAATCATTTCCACAGGAAGTCTGA
FGF7RNAF	ACATGACGATCACCATGCTAACGTTT
FGF7RNAR	GTGTCTACGTCTTTTGGAAATCCGC
FGF8ARNAF	GCACATAGCCGCCTTCTTCATTTG
FGF8ARNAR	GCGCTTCTTTCACTGAACGCTTTC
FGF8AT7R	ACTAATACGACTCACTATAGGGCGCTTCTTTCACTGAACGCTTTC
FGF8BRNAF	TGAAGAGTGTGTATTCGTTACTTGTGC
FGF8BRNAR	GCGATACAGGTGACCGTACATAAA
FGF8BT7R	ACTAATACGACTCACTATAGGGCGATACAGGTGACCGTACATAAA
FGFR1BRNAF	GCATCTGTGTATGTACCGCTGAC
FGFR1BRNAR	CTCTTTGCCTGATTGTCCTGGATAT
FGFR1BT7R	ACTAATACGACTCACTATAGGCTCTTTGCCTGATTGTCCTGGATAT
FGFR1RNAF	CTGTGCTTGACGTTGAGGACGAT
FGFR1RNAR	GGAATGTTCATATACCTCGTTTCTACT
FGFR1T7R	ACTAATACGACTCACTATAGGGAATGTTCATATACCTCGTTTCTACT
FGFRBRNAF	CGTCTTCACGGATTACATTTGGTACA
FGFRBRNAR	GTGTTATACATCACTTTGTAACGCTGG
FGFRBT7R	ACTAATACGACTCACTATAGGGTGTTATACATCACTTTGTAACGCTGG
FGFRlRNAF	GCATGCCACTGACGTATCGCTT
FGFRlRNAR	GGCTCTAGAGCCAAGATTCATGC
FGFRlT7R	ACTAATACGACTCACTATAGGGCTCTAGAGCCAAGATTCATGC
FgfrRNAF	GACATCGACTACTAAGTACATCGAC
FgfrRNAR	GTCACGATCCTGGTAAACCGTCAT
FgfrT7R	ctcagaTAATACGACTCACTATAGGGTCACGATCCTGGTAAACCGTCAT
FGFT7R	ACTAATACGACTCACTATAGGGTGTCTACGTCTTTTGGAAATCCGC
FoxLRNAF	TAGCAGACTAGAAGAAGCCTTCGTAA
FoxLRNAR	GGCTCTCATTAGCATGGCTATCAAA
FoxLT7R	ATAATACGACTCACTATAGGGCTCTCATTAGCATGGCTATCAAA
Fz5RNAF	GATCGTAATGGCTACTCGAAGACTTG
Fz5RNAR	CAGTTATCTGACCTAACTCACACTGT
Fz5T7R	ATAATACGACTCACTATAGGCAGTTATCTGACCTAACTCACACTGT
GalRNAF	GATGGCCAAGCTCATACAGAAGC
GalRNAR	CTCTGCTGCAAACTCTGTTGTATC
GalT7R	ATAATACGACTCACTATAGGCTCTGCTGCAAACTCTGTTGTATC
GataRNAF	GGAAACAGTCAACTCAGAACACCG
GataRNAR	GGTTCACTCTGCAGTCTTGTCATAT
GataT7R	ACTAATACGACTCACTATAGGGTTCACTCTGCAGTCTTGTCATAT
Gba3RNAF	GATAGCTATCACAAGTACAAAGAAGATG
Gba3RNAR	GTCTAACTTGTACGCCTTATAAACCTC
Gba3T7R	ATAATACGACTCACTATAGGGTCTAACTTGTACGCCTTATAAACCTC
Gdf5RNAF	GCAAGCGTGGTTTAGGGCATTCA
Gdf5RNAR	ATCCGCGATTCTCGTCCCTTCTT
Gdf5T7R	ATAATACGACTCACTATAGGATCCGCGATTCTCGTCCCTTCTT
GIFRNAF	GTTCTGTCAGGTAAACTCGCTCG
GIFRNAR	TTAAAAATGACACAAGAGCCGTGCTG
GIFT7R	ATAATACGACTCACTATAGGTTAAAAATGACACAAGAGCCGTGCTG
GLWRNAF	TTCAACACTTCAACATCGAGCAATGG
GLWRNAR	GTTCTCATTGTTCGTAGCGTCAGG
GLWT7R	ACTAATACGACTCACTATAGGGTTCTCATTGTTCGTAGCGTCAGG
GP2RNAF	CTTGTTAACAACCGTCACCAGTGC
GP2RNAR	GACGCGCTTAACATGTGACCAAAAC
GP2T7R	ATAATACGACTCACTATAGGACGCGCTTAACATGTGACCAAAAC
GpxRNAF	CTCATGAACAAAACGGAAGTGAATGG
GpxRNAR	GGCTTTTGTCACGTAGCTACAAGTAA
GpxT7R	ACTAATACGACTCACTATAGGGCTTTTGTCACGTAGCTACAAGTAA
Grem1RNAF	GCTGTTGAGAATGGAACAAAAAGCG
Grem1RNAR	CTTGAAACACGTTCTCGTCCCTTTA
Grem1T7R	ATAATACGACTCACTATAGGCTTGAAACACGTTCTCGTCCCTTTA
Grem2RNAF	TTACCCAGATGAACACCGTAATTGTG
Grem2RNAR	GCTGTTGCTGGTATAATGGTAAGTTT
Grem2T7R	ATAATACGACTCACTATAGGGCTGTTGCTGGTATAATGGTAAGTTT
Hand1RNAF	GCAAGGAAGTGAAAGCCAGAGTAC
Hand1RNAR	GCTAAACCGGTTGGAATGTGGCT
Hand1T7R	ATAATACGACTCACTATAGGGCTAAACCGGTTGGAATGTGGCT
Hand2RNAF	CATTATGTCAGATCATGAGAAGAGCC
Hand2RNAR	GCTCTTTGCCTTCTTCCCAATTTGA
Hand2T7R	ATAATACGACTCACTATAGGGCTCTTTGCCTTCTTCCCAATTTGA
HectRNAF	ACACCAGTAACCAGGGCTATCAC
HectRNAR	GAGAATGAGAGTACCAGTGTCCATT
HectT7R	ctcagaTAATACGACTCACTATAGGGAGAATGAGAGTACCAGTGTCCATT
HexRNAF	CGTCGTGAAGTCAGAACAGCGT
HexRNAR	GCGCAAACCTCGCCAACAAAGT
HexT7R	ATAATACGACTCACTATAGGGCGCAAACCTCGCCAACAAAGT
HIRRNAF	GAATCTTGAAGAAAATGCGGCTGTAC
HIRRNAR	GCGTAGAAGCATCATTTAGTAGAGTC
HIRT7R	ACTAATACGACTCACTATAGGGCGTAGAAGCATCATTTAGTAGAGTC
HmcnRNAF	GTGATCGGCGTTATCGTAATCATTGT
HmcnRNAR	GGACTACGCTAGATTGACCAAGC
HmcnT7R	ctcagaTAATACGACTCACTATAGGGACTACGCTAGATTGACCAAGC
HmctRNAF	CATGGAGGTCTCTCGACTTGGTA
HmctRNAR	GGACGAGAATGGTCGGATCGAAT
HmctT7R	ATAATACGACTCACTATAGGGACGAGAATGGTCGGATCGAAT
Hmx2RNAF	CCACATACAAGTGATAGGTCAGTATC
Hmx2RNAR	GGAATCCTACATTAAGCCAAGGTTG
Hmx2T7R	ACTAATACGACTCACTATAGGGAATCCTACATTAAGCCAAGGTTG
IhhRNAF	GTTTGAGTAGGAGAGGCAGAAGG
IhhRNAR	GGTATACTCACGCAAACTCCGCA
IhhT7R	ctcagaTAATACGACTCACTATAGGGTATACTCACGCAAACTCCGCA
IrxRNAF	ACGTCTAAACTTCCCTGCTCTCAATT
IrxRNAR	TCTATCGCGAAGAAAGCGTCGTC
IrxT7R	ATAATACGACTCACTATAGGTCTATCGCGAAGAAAGCGTCGTC
Isx2RNAF	AAGTCGTCGCGGAAGTCGAAGAA
Isx2RNAR	GAATCGGCTGACTGGTGATCATTC
IsxRNAF	ATGTGTGCGCGATTGGGTCCAATT
IsxRNAR	GGTCTTCAAGAGCTCTTCTGATTC
IsxT7R	ATAATACGACTCACTATAGGGTCTTCAAGAGCTCTTCTGATTC
IsxT7R	ATAATACGACTCACTATAGGGAATCGGCTGACTGGTGATCATTC
JagRNAF	CCATGACAACACCTACAATGCTTGG
JagRNAR	GTTTCACTGCTGACCAGTACACG
JagT7R	ACTAATACGACTCACTATAGGGTTTCACTGCTGACCAGTACACG
KcnhRNAF	GGATTCTCACGAAGCGAGGTGATG
KcnhRNAR	GTACGACAGCTGCAAATTCTTGGC
KcnhT7R	ctcagaTAATACGACTCACTATAGGGTACGACAGCTGCAAATTCTTGGC
KCNKRNAF	GCTGTGTGACAGAATGCTTAGGC
KcnkRNAF	GCTGTGTTTCAAACCATCGAATCTG
KCNKRNAR	GTTCTGCAACTGAACGTCGACATTA
KcnkRNAR	GGATTCGCGAGTGCAGGAAATGT
KCNKT7R	ACTAATACGACTCACTATAGGTTCTGCAACTGAACGTCGACATTA
KcnkT7R	ACTAATACGACTCACTATAGGGATTCGCGAGTGCAGGAAATGT
Klf5RNAF	GGATATGGCGTTAGCTGTTCCAG
Klf5RNAR	GCCATTTTAGTGCTGTGGCTGGT
Klf5T7R	ATAATACGACTCACTATAGGGCCATTTTAGTGCTGTGGCTGGT
LfngRNAF	GGACTCATTGAATGCGATGTCAACTT
LfngRNAR	GGTACAACAAACAATGCACCGACAT
LfngT7R	ATAATACGACTCACTATAGGGTACAACAAACAATGCACCGACAT
LGRRNAF	AGCTATTTGTCATCACTGCAAGTTGTAT
LGRRNAR	GACTTGATGTACGACATAAGCAGCT
LGRT7R	ACTAATACGACTCACTATAGGGACTTGATGTACGACATAAGCAGCT
Lmf2RNAF	TTCAATGGGATATTCTGCTGCTTGAG
Lmf2RNAR	GAAGTGATTGAGCCACGTGATGAG
Lmf2T7R	ACTAATACGACTCACTATAGGGAAGTGATTGAGCCACGTGATGAG
Lrp2RNAF	ACTGACAAGTCGGTTGAATGCAGTAT
Lrp2RNAR	GAGACTCGGTCGACATTCTGGT
Lrp2T7R	ATAATACGACTCACTATAGGGAGACTCGGTCGACATTCTGGT
MelC4RNAF	GGATAGTTGGAGCAAAGTACCTGC
MelC4RNAR	GTGCAACGGGCTGAGTAACTTATC
MelC4T7R	ACTAATACGACTCACTATAGGTGCAACGGGCTGAGTAACTTATC
MepRNAF	CATATATCTGACAACTGAGGCCACT
MepRNAR	GCTAGTGACGTCATAGTCATGCAC
MepT7R	ATAATACGACTCACTATAGGGCTAGTGACGTCATAGTCATGCAC
Mfsd1RNAF	GCGAGAGCACCATTTAGATTTGTTCT
Mfsd1RNAR	GCTTCAGTTTATAGAAGCCGAGTCAT
Mfsd1T7R	ACTAATACGACTCACTATAGGGCTTCAGTTTATAGAAGCCGAGTCAT
MFSDRNAF	GTTGGAACGGAAGAAAAGGACGG
MFSDRNAR	GGCCTATATCTTGTAGCGGTTTGTA
MFSDT7R	ATAATACGACTCACTATAGGGCCTATATCTTGTAGCGGTTTGTA
MMP17BRNAF	GCTTGTTGCGCACTGTTTACGCT
MMP17BRNAR	GTTTGCCCTCCAATGGAGTACGA
MMP17BT7R	ATAATACGACTCACTATAGGGTTTGCCCTCCAATGGAGTACGA
MMP17RNAF	AGATTCCAAGACCGTTCTGCGGA
MMP17RNAR	GACACTTATTGCGAGCATAACCAAAC
MMP17T7R	ATAATACGACTCACTATAGGGACACTTATTGCGAGCATAACCAAAC
MoxARNAF	GCCATGTATTCCAGAGGATACGGA
MoxARNAR	GGATCTTGGCACAATACACCAGTG
MoxAT7R	ACTAATACGACTCACTATAGGGATCTTGGCACAATACACCAGTG
MoxBRNAF	GTACAGTACGGATTCGACAACAACT
MoxBRNAR	GCATAGAAGAGCTAGGTTCTCGTC
MoxBT7R	ACTAATACGACTCACTATAGGGCATAGAAGAGCTAGGTTCTCGTC
MoxDRNAF	GTAAACAGGGCTACAAGCATGTATAAC
MoxDRNAR	CATCTTGATTCGAGTCTTCAGGCG
MoxDT7R	ACTAATACGACTCACTATAGGCATCTTGATTCGAGTCTTCAGGCG
MOXRNAF	CATGGCTACCAATCTCGTATTACC
MOXRNAR	GTTTCTGCTTGACTACTGGTTCCT
MOXT7R	ACTAATACGACTCACTATAGGGTTTCTGCTTGACTACTGGTTCCT
Mrlc3RNAF	ACGTCACGCATAACTCTTCGATTTTG
Mrlc3RNAR	GGTACTGGATCGGTCGAACTAGT
Mrlc3T7R	ACTAATACGACTCACTATAGGGTACTGGATCGGTCGAACTAGT
Msx1RNAF	TCGAATAAGCCTGACCCGCTCAA
Msx1RNAR	GCCTTCATCACAATCAATATTCTCCAC
Msx1T7R	ATAATACGACTCACTATAGGGCCTTCATCACAATCAATATTCTCCAC
Msx2RNAF	GATCGCGATTTGCCTTCTCCTTC
Msx2RNAR	GCGAATCAGAGGTGTATCGAATAAAC
Msx2T7R	ATAATACGACTCACTATAGGGCGAATCAGAGGTGTATCGAATAAAC
MTPNRNAF	TGAGTAGCCACCATTTTAAGTACGCA
MTPNRNAR	GACATAAGGTACATCAAGATCTGCC
MTPNT7R	ACTAATACGACTCACTATAGGGACATAAGGTACATCAAGATCTGCC
MyophRNAF	CGTCCTCGTGGATATGGCATGT
MyophRNAR	TTATGCTGGTCAGTGATCTGTCGA
MyophT7R	ATAATACGACTCACTATAGGTTATGCTGGTCAGTGATCTGTCGA
MytrRNAF	AAGATGGCGACTGATTCAAACGAAGA
MytrRNAR	GGTCATTCTACGTAAGGTCATCACAT
MytrT7R	ATAATACGACTCACTATAGGGTCATTCTACGTAAGGTCATCACAT
NAGARNAF	GCAATAATGCTCTTCAAATACTCACTGA
NAGARNAR	GGGTAAACTTTAGCTGAGTAACCAG
NAGAT7R	ACTAATACGACTCACTATAGGGTAAACTTTAGCTGAGTAACCAG
NgalRNAF	GGAGGCTACAGATGCCTTCTAAC
NgalRNAR	GGTCACATGTTAGTATGAACTACCAC
NgalT7R	ACTAATACGACTCACTATAGGGTCACATGTTAGTATGAACTACCAC
nk18RNAF	GGCTTGTCACAGCACACCAACAT
Nk18RNAR	TACTTCATTGCTATAATTGCTGGTAAGG
Nk18T7R	ATAATACGACTCACTATAGGTACTTCATTGCTATAATTGCTGGTAAGG
Nk2.2aRNAF	CTCGACAGCTAGCATACAGAAATGAA
Nk2.2aRNAR	GAACGATAGCTCCATGCTGCACA
Nk2.2aT7R	ATAATACGACTCACTATAGGGAACGATAGCTCCATGCTGCACA
Nk22RNAF	AAGCCATGAGTCAAGTAGAATCCTC
Nk22RNAR	GGTACTCTGTCTTGAAACTGATAGAG
Nk22T7R	ACTAATACGACTCACTATAGGGTACTCTGTCTTGAAACTGATAGAG
Nk28RNAF	TTTACACTGAGCACAACTAGATGAGC
Nk28RNAR	GGCTGTATGTACGTGGACGTTAC
Nk28T7R	ACTAATACGACTCACTATAGGGCTGTATGTACGTGGACGTTAC
Nkx3RNAF	AACAACACTGACCATGAGCGATTCTA
Nkx3RNAR	ACTGACCTTGATATGGCCTATTCTAC
Nkx3T7R	ACTAATACGACTCACTATAGGGACTGACCTTGATATGGCCTATTCTAC
NMURRNAF	GAATTAGTCGGTCCGTAATAGGGTA
NMURRNAR	AACTCCGCTCGAAATTCTTGTAACCT
Noggin1RNAF	CTATTTATTGCTTCTTGTGACGCAAAAGA
Noggin1RNAR	GAGTGTTCGTTTTCAATCACCATCGT
Noggin1T7R	ATAATACGACTCACTATAGGGAGTGTTCGTTTTCAATCACCATCGT
Not1RNAF	GGAGCCTTTTAGCGTTACTAGTGC
Not1RNAR	GGCTGACAAATCGAATACCGAACAG
Not1T7R	ACTAATACGACTCACTATAGGGCTGACAAATCGAATACCGAACAG
Not2RNAF	TGTTTACACCGCTCAAGGTTGGC
Not2RNAR	GTGATATCCTCCATCGAGTGAATGTA
Not2T7R	ACTAATACGACTCACTATAGGGTGATATCCTCCATCGAGTGAATGTA
NpcRNAF	TCTACAACTCTTGGAAGATTGGCCAA
NpcRNAR	GTCAATCTATCCATGTTGAACGGCTT
NpcT7R	ctcagaTAATACGACTCACTATAGGGTCAATCTATCCATGTTGAACGGCTT
NPFFRNAF	AGATGACTAGCAACTGCACTAACAG
NpFFRNAF	AGCACACGATGGTGACTGCTGA
NPFFRNAR	GGCAAATCAGTGAAGGTCAAAAATGC
NpFFRNAR	GAATCTCGTACTATGAAGACTGTAGAC
NPFFT7R	ACTAATACGACTCACTATAGGGCAAATCAGTGAAGGTCAAAAATGC
NpFFT7R	ATAATACGACTCACTATAGGAATCTCGTACTATGAAGACTGTAGAC
NTNRNAF	GAATTCAATCGCGCTCAGCTCTG
NTNRNAR	GTTGTTACGCTGGAGTTTAATGAATCTA
NTNT7R	ATAATACGACTCACTATAGGGTTGTTACGCTGGAGTTTAATGAATCTA
Otx1RNAF	CGACTTCTTCAATCACATGGTCTC
Otx1RNAR	GTGTCTCACCAAGAGTCTGGATC
Otx1T7R	ATAATACGACTCACTATAGGGTGTCTCACCAAGAGTCTGGATC
OtxbRNAF	GAAGCCTCAATATGCCTCCGAGAA
OtxbRNAR	GCCATGGAATGCACGTGATCCAT
OtxbT7R	ATAATACGACTCACTATAGGGCCATGGAATGCACGTGATCCAT
OtxCRNAF	CATCTCCGAACTTCGACTACTACAG
OtxCRNAR	ACTCATTTACCTTCGTCTGTTATGTAAG
OtxCT7R	ATAATACGACTCACTATAGGACTCATTTACCTTCGTCTGTTATGTAAG
ParaxRNAF	ATGGAAGGAACGAGAAGAAAGCGA
ParaxRNAR	TCTCTCCGAGGAGCACCGTATT
ParaxT7R	ATAATACGACTCACTATAGGTCTCTCCGAGGAGCACCGTATT
PDGFRNAF	GGAATGTGTGCAGAAGGCGAACA
PDGFRNAR	GATCTCGAAGTTTGCATTCACAGTCT
PDGFT7R	ACTAATACGACTCACTATAGGGATCTCGAAGTTTGCATTCACAGTCT
PitxRNAF	GAGACGCGAGATGGAAAAGTGAAG
PitxRNAR	GTAATCACTCACAGGCTTCCACAT
PitxT7R	ATAATACGACTCACTATAGGGTAATCACTCACAGGCTTCCACAT
PKDCRNAF	CTTACACTTACGACCCTTACTTTGAC
PKDCRNAR	GGTCTCAGCTTCTTGACGAATGTC
PKDCT7R	ACTAATACGACTCACTATAGGGTCTCAGCTTCTTGACGAATGTC
PlkRNAF	CTGGATCAAATTATAGTGGATGCTGATA
PlkRNAR	GATTCGAGAGCTCTTGGCTGCAT
PlkT7R	ctcagaTAATACGACTCACTATAGGGATTCGAGAGCTCTTGGCTGCAT
Pon1RNAF	GCTCGTCGGTTAGACTTCTTTGC
Pon1RNAR	GTTGAGACCTTACGATGATGCCAG
Pon1T7R	ATAATACGACTCACTATAGGGTTGAGACCTTACGATGATGCCAG
Pon2RNAF	CCTCTACTGTTGCAGCGTACGT
Pon2RNAR	GACTTCACACATGAGCAGTTTGTCAA
Pon2T7R	ATAATACGACTCACTATAGGGACTTCACACATGAGCAGTTTGTCAA
PPAPRNAF	ATGGCTAAGTGTACATCATACTGTGC
PPAPRNAR	GCGAAAACTACATGCGCTCAATAAATG
PPAPT7R	ATAATACGACTCACTATAGGCGAAAACTACATGCGCTCAATAAATG
PRGRNAF	TGGCCTATTTCAAATGGACTCTTTGC
PRGRNAR	GTCTGTTGTCCTTTTCGCTGCTAAC
PRGT7R	ACTAATACGACTCACTATAGGGTCTGTTGTCCTTTTCGCTGCTAAC
ProcRNAF	GCGCTATCTCATTCTTCTCGTCTC
ProcRNAR	GGTTTAGAGGACGCTGAACCTC
ProcT7R	ACTAATACGACTCACTATAGGGTTTAGAGGACGCTGAACCTC
PtcRNAF	CGACGGAACTACGGCAATAATGC
PtcRNAR	GCTCATCTCACATTGTCACCTTCC
PtcT7R	ACTAATACGACTCACTATAGGGCTCATCTCACATTGTCACCTTCC
PxdnRNAF	CGCACGTATTGAACCAAGACATCATA
PxdnRNAR	GCGACTATGATATCCGTGGCAG
PxdnT7R	ATAATACGACTCACTATAGGCGACTATGATATCCGTGGCAG
PxnRNAF	GCTTATACTGTACTACGCATGCGC
PxnRNAR	GGATATTATCACCGTTGTCGCAGATA
PxnT7R	ATAATACGACTCACTATAGGGATATTATCACCGTTGTCGCAGATA
QWRNAF	CCAGCTTCTACAACCATGCGTG
QWRNAR	GGTACATATAAGTAATTCAACCGCCAAT
QWT7R	ACTAATACGACTCACTATAGGGTACATATAAGTAATTCAACCGCCAAT
RabRNAF	GAGATGCAATCAGCATTGAGTTCTTC
RabRNAR	GCGTCATCAGCATGTTATCCACCT
RabT7R	ACTAATACGACTCACTATAGGCGTCATCAGCATGTTATCCACCT
RasRNAF	CTCAGAGACCAACTGTATGAACGAAG
RasRNAR	GAACGAGACTGTGTTGGAGCGAAG
RasT7R	ACTAATACGACTCACTATAGGAACGAGACTGTGTTGGAGCGAAG
RFRNAF	ACATACTAGTTGCCGTCATGGCG
RFRNAR	GGAAGCCTTCTTCTGCATCCATG
RFRRNAF	GAGTAGTATTGCTCTCCCTTAGAAAAG
RFRRNAR	GTGATTGCGTCACATCCGTCATTG
RFRT7R	ATAATACGACTCACTATAGGTGATTGCGTCACATCCGTCATTG
RFT7R	ACTAATACGACTCACTATAGGGAAGCCTTCTTCTGCATCCATG
RGMRNAF	GAGATTGTGATGGTTAGCAACACC
RGMRNAR	GAATACGTTATCTAGATAAATCTGTGTAG
RGMT7R	ATAATACGACTCACTATAGGGAATACGTTATCTAGATAAATCTGTGTAG
Ror2RNAF	GTGCGTCACACTGCATTAGGTTC
Ror2RNAR	GGAGTTTACTGCGAGACACTATGG
RorT7R	ACTAATACGACTCACTATAGGGAGTTTACTGCGAGACACTATGG
RPRNAF	GGCTTTTGTCTCGAGACCTTTCGA
RPRNAR	GGTTTGACTTCTACTTTTCTTCCTTGAA
RPT7R	ACTAATACGACTCACTATAGGGTTTGACTTCTACTTTTCTTCCTTGAA
RyaRNAF	GGTGAGCATCAACTCAACGAACTTAA
RyaRNAR	GGATTGTGGTGCCATTAGCTTTAGT
RyaT7R	ctcagaTAATACGACTCACTATAGGGATTGTGGTGCCATTAGCTTTAGT
SamdRNAF	CGAAATCAAGAGTGAAACCGTCATATC
SamdRNAR	GGTCTCCATTCATTTGTTCGCATTC
SamdT7R	ctcagaTAATACGACTCACTATAGGGTCTCCATTCATTTGTTCGCATTC
SdcRNAF	ACGAAGTCGACTTTAGCCTGATAGAA
SdcRNAR	GCTGTACGAGTTATCAAACACCAG
SdcT7R	ctcagaTAATACGACTCACTATAGGGCTGTACGAGTTATCAAACACCAG
SFRPRNAF	CTGACTCTCTTCCATCTTTGTGAAAGT
SFRPRNAR	GGAAACGTCTCTTATCGGAATCTGT
SFRPT7R	ATAATACGACTCACTATAGGGAAACGTCTCTTATCGGAATCTGT
SkiRNAF	GTCATGGAGAAGGAAATCTACCAAAAAT
SkiRNAR	GCGACCATTTCCAGTGGGTTTAAG
SkiT7R	ACTAATACGACTCACTATAGGCGACCATTTCCAGTGGGTTTAAG
SLC1RNAF	ATGCCTGACAAAGAAGCGATTGCAAA
SLC1RNAR	GGTACATCACGCATCGAGAGTCT
SLC1T7R	ACTAATACGACTCACTATAGGGTACATCACGCATCGAGAGTCT
SLC2RNAF	CCGTTACATATTCAGCGAGATCGC
SLC2RNAR	GGCCGTGATAAACCATGGGATAG
SLC2T7R	ACTAATACGACTCACTATAGGGCCGTGATAAACCATGGGATAG
SnRNAF	AGAACTGATCGTTTCGGTGGATGAA
SnRNAR	GCTCCTGGAGAAAACTCTGCATC
SnT7R	ctcagaTAATACGACTCACTATAGGCTCCTGGAGAAAACTCTGCATC
SoxbRNAF	GAGTATACACACAGTTCCTACAACATG
SoxbRNAR	GGCTCGAGTAGTTATGAAGCGAG
SoxbT7R	ACTAATACGACTCACTATAGGGCTCGAGTAGTTATGAAGCGAG
Sp3RNAF	GAGCTATCAAACTCGTGTCAATAGTC
Sp3RNAR	GGTGTGGCTACATCTTCCAGTTC
Sp3T7R	ctcagaTAATACGACTCACTATAGGGTGTGGCTACATCTTCCAGTTC
SPRRNAF	ACACTGCCTTCAAATGAAGAGTGAAC
SPRRNAR	GCTCGTTTGTTTCACTGAGCGCA
SPRT7R	ACTAATACGACTCACTATAGGGCTCGTTTGTTTCACTGAGCGCA
SufuRNAF	CGGATCCTTTAGACTTTATCAGCATG
SufuRNAR	GGCAGTACAGTAATAATCAGACCGT
SufuT7R	ATAATACGACTCACTATAGGGCAGTACAGTAATAATCAGACCGT
SycRNAF	GCACAGGTACTTACAAGCAGAAAGA
SycRNAR	GGTTGACCAAAAGCCGTGTGAC
SycT7R	ATAATACGACTCACTATAGGGTTGACCAAAAGCCGTGTGAC
Syt15RN+A3:B131AF	CTCATGTTGAGTGTAGACATTTCCAC
Syt15RNAR	GGAGATGACGAAGCTGACATTTTC
Syt15T7R	ATAATACGACTCACTATAGGGAGATGACGAAGCTGACATTTTC
T7NMURR	ATAATACGACTCACTATAGGAACTCCGCTCGAAATTCTTGTAACCT
TacRNAF	CTGAGAAACAGAAGCCCTGTATTTGA
TacRNAR	GGTGACATCTTACTTCTGAGGTAGT
TacT7R	ctcagaTAATACGACTCACTATAGGGTGACATCTTACTTCTGAGGTAGT
TamRNAF	ATGCAATCTGACCCGTCAACATACC
TamRNAR	GAGTTTTCCATTGTTCTGCGTATACAG
TamT7R	ATAATACGACTCACTATAGGGAGTTTTCCATTGTTCTGCGTATACAG
TauRNAF	GGTCACTCTCGAAACACATCTGG
TauRNAR	GTAGCCAGAATCTTTCTCTTTCCGTT
TauT7R	ctcagaTAATACGACTCACTATAGGGTAGCCAGAATCTTTCTCTTTCCGTT
Tbx10RNAF	CTTATTGACGCGTCACAACTCTCC
Tbx10RNAR	AATCTATGATTCACTGCTGATTATTGCC
Tbx10T7R	ATAATACGACTCACTATAGGGAATCTATGATTCACTGCTGATTATTGCC
Tbx15RNAF	TTCGCGTGAAGGTGTCTGGTTTG
Tbx15RNAR	GTTCAAATACATGCTGACTGGCCAG
Tbx15T7R	ATAATACGACTCACTATAGGGTTCAAATACATGCTGACTGGCCAG
Tbx1RNAF	AAAGTGGAGGATACGCCTGGAGT
Tbx1RNAF	CTGGAGTTCTCAGCAACTGAGTAG
Tbx1RNAR	GGCTCTTCACTTGATAGAGATGACAT
Tbx1RNAR	GCTCTTCACTTGATAGAGATGACATC
Tbx1T7R	ATAATACGACTCACTATAGGGCTCTTCACTTGATAGAGATGACAT
Tbx1T7R	ATAATACGACTCACTATAGGTACTTCATTGCTATAATTGCTGGTAAGG
Tbx20RNAF	CTCAATCGCTTCTTTGATCGCTCC
Tbx20RNAR	GAGATGTCCCAAAGGGTAACGTG
Tbx20T7R	ACTAATACGACTCACTATAGGGAGATGTCCCAAAGGGTAACGTG
Tbx4RNAF	GTTTCCCGTGATCCGTGTGAACA
Tbx4RNAR	CTAGTGGAATGGAAAAGATGGTGAAG
Tbx4T7R	ATAATACGACTCACTATAGGCTAGTGGAATGGAAAAGATGGTGAAG
TCF12RNAF	ACATACTCGTCCAATCCATCCACG
TCF12RNAR	GCGATTCCTCTTCAACCTTCTCC
TCF12T7R	ACTAATACGACTCACTATAGGCGATTCCTCTTCAACCTTCTCC
Tcf21RNAF	GATCTGTCTCGTGTACGGAACG
Tcf21RNAR	TTCCAAATGACTCTGGATAAGAGCTG
Tcf21T7R	ATAATACGACTCACTATAGGGTTCCAAATGACTCTGGATAAGAGCTG
TekRNAF	GTCAGAACCACCTGCTCGATAG
TekRNAR	GCATGAATCCCTGCCTCTTTCTG
TekT7R	ACTAATACGACTCACTATAGGGCATGAATCCCTGCCTCTTTCTG
TGFRRNAF	GTATCAACCATGAAGCTGAACAGACA
TGFRRNAR	GACACAGTGATCTGAGCACTCTTC
TGFRT7R	ATAATACGACTCACTATAGGGACACAGTGATCTGAGCACTCTTC
Thsd1RNAF	CAAGAACAGTGTATTCGCCAGAGTAT
Thsd1RNAR	GGAAAGACTCATTATGCATCCAGTCT
Thsd1T7R	ACTAATACGACTCACTATAGGGAAAGACTCATTATGCATCCAGTCT
ThsdRNAF	CAAGAACAGTGTATTCGCCAGAGTAT
ThsdRNAR	GGTTGGATTTCGCAGGCTTTTTGC
ThsdT7R	ctcagaTAATACGACTCACTATAGGGTTGGATTTCGCAGGCTTTTTGC
TLRRNAF	GCGTCCTTATTGGTGTGGTTGCA
TLRRNAR	GACTCCTTGGGTTAACCTAGACAG
TLRT7R	ACTAATACGACTCACTATAGGGACTCCTTGGGTTAACCTAGACAG
TlxRNAF	GAAATATGGAGGCAGCTCATGACAA
TlxRNAR	GACCACTCATGATAGACAGTAACCA
TlxT7R	ATAATACGACTCACTATAGGACCACTCATGATAGACAGTAACCA
TtcRNAF	GACTCCAAATCTGCAAGTTTAAGCCA
TtcRNAR	GGTCTGAGCCAGCCATAGTCAT
TtcT7R	ACTAATACGACTCACTATAGGGTCTGAGCCAGCCATAGTCAT
TurRNAF	GCAGTACATGGATTTGGTCACAATAC
TurRNAR	GATCATCTCTTGATTTGGCTTAGTTGG
TurT7R	ACTAATACGACTCACTATAGGGATCATCTCTTGATTTGGCTTAGTTGG
TypRNAF	CCACATTCACTCTGTAGATCTTTGC
TypRNAR	GGAAAAGCAACGCACAGAGATGTT
TypT7R	ATAATACGACTCACTATAGGGAAAAGCAACGCACAGAGATGTT
Uk1RNAF	CCTTCAAACACATCTATCCAACAAAAAAG
Uk1RNAR	GGATTTCAACCTCAAATATCTACAGTC
Uk1T7R	ATAATACGACTCACTATAGGGATTTCAACCTCAAATATCTACAGTC
Uk2RNAF	CAACAGGAGCTGGGCTCAAGAAAT
Uk2RNAR	GTAGTGAGCCATGGTGCTGTCTA
Uk2T7R	ATAATACGACTCACTATAGGGTAGTGAGCCATGGTGCTGTCTA
Uk3RNAF	CTCAACATGGCGGACATGGATATG
Uk3RNAR	GTCCAATGTAGCACGGTTCCGAT
Uk3T7R	ATAATACGACTCACTATAGGGTCCAATGTAGCACGGTTCCGAT
Uk4RNAF	AGAAAGCGTTGAGGAGGCCATAG
Uk4RNAR	CAATCATTGCTTCTTAGTAGTAGTGGC
Uk4T7R	ATAATACGACTCACTATAGGCAATCATTGCTTCTTAGTAGTAGTGGC
Uk5RNAF	TTTCAAGGTCACTTCAGAGCTGACTT
Uk5RNAR	TCAAAGTTCATAGCACAATTCTTCCTTC
Uk5RT7R	ATAATACGACTCACTATAGGTCAAAGTTCATAGCACAATTCTTCCTTC
Uk6RNAF	GTGTGTTCTCGTGACGTTGCTTC
Uk6RNAR	GTCCAATAAAAGAGAATCATGACGATCA
Uk6T7R	ATAATACGACTCACTATAGGTCCAATAAAAGAGAATCATGACGATCA
unc5RNAF	GGTCTCTCGACTTGGTAGTGTC
unc5RNAR	GCACAGTATCAGTAGAAATATGCCG
unc5T7R	ATAATACGACTCACTATAGGGCACAGTATCAGTAGAAATATGCCG
UncxRNAF	CCCTTGGAAAGTAAGACAATCCTCA
UncxRNAF	GAAAGCCAAGGATTCCGTGTAGTTAT
UncxRNAR	GATCCGTGAACTCCGCATGATTTT
UncxRNAR	GCAGACATTCAGCTGCCTCATGT
UncxT7R	ATAATACGACTCACTATAGGGATCCGTGAACTCCGCATGATTTT
UncxT7R	ACTAATACGACTCACTATAGGGCAGACATTCAGCTGCCTCATGT
VRHRNAF	GCAGAAGTTTCACAATGAAGATCACC
VRHRNAR	GGATAACTTTCTATCTGTCCACCG
VRHT7R	ACTAATACGACTCACTATAGGGATAACTTTCTATCTGTCCACCG
VWDRNAF	GGTTGCAGACATTTACAGTTTGGACA
VWDRNAR	GCATTGAGGTCCTGTAAATCCGTC
VWDT7R	ACTAATACGACTCACTATAGGCATTGAGGTCCTGTAAATCCGTC
WfdcRNAF	GATCCTTCTCGCTGACCAGAAATC
WfdcRNAR	GGTTCGTCCGAGGCTTAAAATGTTAT
WfdcT7R	ATAATACGACTCACTATAGGGTTCGTCCGAGGCTTAAAATGTTAT
WlsRNAF	GGTTATACTTGAGACCCTCTCGG
WlsRNAR	GGATCTCCACAAAATTAACTTCAGCG
WlsT7R	ACTAATACGACTCACTATAGGGATCTCCACAAAATTAACTTCAGCG
Wnt5RNAF	GCAGCAAGAAGTTCATACGATACTG
Wnt5RNAR	GTCACTAATTACAGATATGCGTGGTG
Wnt5T7R	ATAATACGACTCACTATAGGGTCACTAATTACAGATATGCGTGGTG
Wnt6RNAF	CAGATGCGATGAAAGATGCACCAC
Wnt6RNAR	CTCTGGCTACGGTTACCATCTTAC
Wnt6T7R	ATAATACGACTCACTATAGGCTCTGGCTACGGTTACCATCTTAC
Wnt8aRNAF	CATTCAGTCAAAGAGTCAATCACAGAG
Wnt8aRNAR	GGTAATTAATTCACTTCATGCACGTCC
Wnt8aT7R	ACTAATACGACTCACTATAGGGTAATTAATTCACTTCATGCACGTCC
Wnt8RNAF	CAGAGAGACAGCCTTCGTACACA
Wnt8RNAR	CAATTAGCGCACACATTTCGTAACAG
Wnt8T7R	ATAATACGACTCACTATAGGCAATTAGCGCACACATTTCGTAACAG
XloxRNAF	GGGAGCTGTGGAATTATCCGAAC
XloxRNAR	CGCATCACACATCATCAACAACAATC
XloxT7R	ATAATACGACTCACTATAGGCGCATCACACATCATCAACAACAATC
ZglpRNAF	GACTCCAAGCGCATTCCTTCTTC
ZglpRNAR	GGAGTTTCTACTCGCTGATGCTAG
ZglpT7R	ctcagaTAATACGACTCACTATAGGGAGTTTCTACTCGCTGATGCTAG
Zic5RNAF	CGACCCAAGAATCCTACAGTAGTAAT
Zic5RNAR	GGAACTTGGCGCCTCCTTGAG
Zic5T7R	ctcagaTAATACGACTCACTATAGGGAACTTGGCGCCTCCTTGAG
ZnfRNAF	CGTCTGACATATTGGTCACAAGAG
ZnfRNAR	GTTTACTGTAAACCATGACACACACAA
ZnfT7R	ACTAATACGACTCACTATAGGTTTACTGTAAACCATGACACACACAA
ZPRNAF	GTATGCTGACAGCGAGAGGACTT
ZPRNAR	GTCTTTGATGATAAGTGACCCACTC
ZPT7R	ACTAATACGACTCACTATAGGTCTTTGATGATAAGTGACCCACTC
