## Supplemental Table 2 for "Spatial transcriptomics reveals a conserved segment polarity program that governs muscle patterning in *Nematostella vectensis*"

### Sheet: NvLBX
Species	Classification	Protein ID	Annotation	E-value	Status
Ephydatia muelleri	Porifera	AAC18965.1	EmH-3	2e-19	Not Present
Amphimedon queenslandica	Porifera	NP_001292180.1	Hox-B4-Like	7e-20	Not Present
Hormiphora californensis	Ctenophora	No Hit	NA	NA	Not Present
Pleurobrachia bachei	Ctenophora	No Hit	NA	NA	Not Present
Mnemiopsis leidyi	Ctenophora	ADO22598.1	ANTP35	1e-19	Not Present
Trichoplax adhaerens	Placozoa	ACH57166.1	DLX	9e-14	Not Present
Aurelia aurita	Cnidaria-Scyphozoa	CEG06172.1	OTX2	2e-09	Not Present
Nemopilema nomurai	Cnidaria-Scyphozoa	No Hit	NA	NA	Not Present
Tripedalia cystophora	Cnidaria-Cubozoa	AAQ17211.1	PAIRED-Like	8e-08	Not Present
Morbakka virulenta	Cnidaria-Cubozoa	No Hit	NA	NA	Not Present
Hydra magnipapillata	Cnidaria-Hydrozoa	XP_004206738.1	ceh-31	5e-13	Not Present
Hydra viridissima	Cnidaria-Hydrozoa	CAA45910.1	cnox3	6e-16	Not Present
Hydractinia symbiolongicarpus	Cnidaria-Hydrozoa	CAA72534.1	Cn-ems	3e-11	Not Present
Hydractinia echinata	Cnidaria-Hydrozoa	No Hit	NA	NA	Not Present
Clytia hemisphaerica	Cnidaria-Hydrozoa	ACM62737.1	NK2a	1e-15	Not Present
Montipora capitata	Cnidaria-Anthozoa	augustus.g29739.t1	LBX	1e-67	Present
Acropora digitifera	Cnidaria-Anthozoa	XP_015770678.1	LBX	5e-65	Present
Stylophora pistillata	Cnidaria-Anthozoa	PFX30300.1	LBX	3e-73	Present
Xenia spp.	Cnidaria-Anthozoa	XP_046850558.1	LBX2	5e-36	Present
Scolanthus callimorphus	Cnidaria-Anthozoa	NY_Scal100_v1.7010.1	LBX	5.04933e-88	Present
Hofstenia miamia	Bilateria-Acoelomorpha	QFQ66882.1	MNX	2e-14	Not Present
Tribolium castaneum	Bilateria-Ecdysozoa	XM_969913.3	LBX	3e-40	Present
Apis cerana	Bilateria-Ecdysozoa	A0A2A3EQ26	LBX	3e-36	Present
Drosophila melanogaster	Bilateria-Ecdysozoa	ACN74238.1	LBE	1e-33	Present
Drosophila melanogaster	Bilateria-Ecdysozoa	ACN74522.1	LBL	4e-35	Present
Caenorhabditis elegans	Bilateria-Ecdysozoa	NP_510169.4	ceh-28	1e-14	Not Present
Meloidogyne incognita	Bilateria-Ecdysozoa	No Hit	NA	NA	Not Present
Euperipatoides rowelli	Bilateria-Ecdysozoa	AXG22280.1	LBX	1e-39	Present
Ramazzottius varieornatus	Bilateria-Ecdysozoa	GAU98849.1	LBX	8e-32	Present
Hypsibius exemplaris	Bilateria-Ecdysozoa	OQV19169.1	LBX	8e-33	Present
Schmidtea mediterranea	Bilateria-Spiralia	SMED30025723	Ladybird	2e-31	Present
Platynereis dumerilii	Bilateria-Spiralia	ABQ10642.2	LBX	2e-33	Present
Euprymna scolopes	Bilateria-Spiralia	AAV85467.1	Ladybird	2e-36	Present
Crepidula fornicata	Bilateria-Spiralia	AKN63442.1	HEX	3e-14	Not Present
Biomphalaria glabrata	Bilateria-Spiralia	KAI8792737.1	LBX	3e-32	Present
Bugula neritina	Bilateria-Spiralia	KAF6020222.1	HHEX	1e-15	Not Present
Saccoglossus kowalevskii	Bilateria-Hemichordata	NP_001158500.1	Ladybird	2e-31	Present
Strongylocentrotus purpuratus	Bilateria-Echinodermata	XP_011674490.1	LBX	1e-34	Present
Patiria miniata	Bilateria-Echinodermata	XP_038071330.1	LBX	3e-32	Present
Acanthaster planci	Bilateria-Echinodermata	XP_022098313.1	LBX	8e-31	Present
Branchiostoma floridae	Bilateria-Chordata	XP_035672500.1	LBX	1e-36	Present
Oikopleura dioica	Bilateria-Chordata	AAW23077.1	LBX	4e-28	Present
Danio rerio	Bilateria-Chordata	NP_001020703.1	LBX1A	5e-41	Present-Duplicated
Danio rerio	Bilateria-Chordata	NP_001156784.1	LBX1B	5e-39	Present-Duplicated
Danio rerio	Bilateria-Chordata	NP_001007135.1	LBX2	6e-43	Present-Duplicated
Xenopus laevis	Bilateria-Chordata	NP_001089192.1	LBX1	1e-39	Present-Duplicated
Xenopus laevis	Bilateria-Chordata	XP_018082944.1	LBX1-Like	3e-34	Present-Duplicated
Xenopus laevis	Bilateria-Chordata	XP_018097056.1	LBX2-Like	9e-31	Present-Duplicated
Gallus gallus	Bilateria-Chordata	NP_001171614.1	LBX1	4e-38	Present-Duplicated
Gallus gallus	Bilateria-Chordata	NP_001038133.1	LBX2	4e-37	Present-Duplicated
Rattus norvegicus	Bilateria-Chordata	NP_001040573.1	LBX1	2e-37	Present-Duplicated
Rattus norvegicus	Bilateria-Chordata	NP_001102714.1	LBX2	1e-32	Present-Duplicated
Mus musculus	Bilateria-Chordata	NP_034821.2	LBX1	2e-37	Present-Duplicated
Mus musculus	Bilateria-Chordata	NP_034822.1	LBX2	3e-33	Present-Duplicated
Homo sapiens	Bilateria-Chordata	NP_006553.2	LBX1	1e-36	Present-Duplicated
Homo sapiens	Bilateria-Chordata	NP_001269359.1	LBX2	6e-35	Present-Duplicated

### Sheet: NvUNCX
Species	Classification	Protein ID	Annotation	E-value	Status
Ephydatia muelleri	Porifera	AAC18965.1	EmH-3	1e-11	Not Present
Amphimedon queenslandica	Porifera	XP_003383252.1	RAX-like	1e-24	Not Present
Hormiphora californensis	Ctenophora	No Hit	NA	NA	Not Present
Pleurobrachia bachei	Ctenophora	No Hit	NA	NA	Not Present
Mnemiopsis leidyi	Ctenophora	ADO22668.1	Prd61	1e-22	Not Present
Trichoplax adhaerens	Placozoa	XP_002116416.1	HBN	3e-20	Not Present
Aurelia aurita	Cnidaria-Scyphozoa	CEG06171.1	OTX1	4e-20	Not Present
Nemopilema nomurai	Cnidaria-Scyphozoa	No Hit	NA	NA	Not Present
Tripedalia cystophora	Cnidaria-Cubozoa	AAQ17211.1	Paired-like	3e-15	Not Present
Morbakka virulenta	Cnidaria-Cubozoa	No Hit	NA	NA	Not Present
Hydra vulgaris	Cnidaria-Hydrozoa	NP_001296658.1	Rax-like	2e-21	Not Present
Hydractinia symbiolongicarpus	Cnidaria-Hydrozoa	ABC00746.1	Cnox-2	1e-09	Not Present
Hydractinia echinata	Cnidaria-Hydrozoa	ADM21469.1	Goosecoid	1e-14	Not Present
Clytia hemisphaerica	Cnidaria-Hydrozoa	ALJ33549.1	UNCX-Partial	2e-25	Present?
Montipora capitata	Cnidaria-Anthozoa	augustus.g46304.t1	UNCX	2e-48	Present
Acropora digitifera	Cnidaria-Anthozoa	aug_v2a.06347.t1	UNCX	1e-47	Present
Stylophora pistillata	Cnidaria-Anthozoa	XP_022782301.1	UNC-4	7e-46	Present
Xenia spp.	Cnidaria-Anthozoa	XP_046856699.1	UNC-4	2e-33	Present
Scolanthus callimorphus	Cnidaria-Anthozoa	NY_Scal100_v1.26511.1	UNC-4	6.42851e-50	Present
Hofstenia miamia	Bilateria-Acoelomorpha	QFQ66882.1	MNX-1	4e-11	Not Present
Tribolium castaneum	Bilateria-Ecdysozoa	XP_969276.2	UNC-4	2e-30	Present
Apis cerana	Bilateria-Ecdysozoa	PBC29361.1	UNC-4	2e-25	Present
Drosophila melanogaster	Bilateria-Ecdysozoa	NP_573242.2	UNC-4	1e-28	Present
Caenorhabditis elegans	Bilateria-Ecdysozoa	NP_496138.1	UNC-4	2e-30	Present
Euperipatoides rowelli	Bilateria-Ecdysozoa	CDK60408.1	Aristaless	4e-24	Not Present
Ramazzottius varieornatus	Bilateria-Ecdysozoa	GAV04241.1	UNC-4	3e-26	Present
Hypsibius exemplaris	Bilateria-Ecdysozoa	OQV25127.1	UNC-4	6e-26	Present
Schmidtea mediterranea	Bilateria-Spiralia	SMED30032043	UNC-4	9e-27	Present
Platynereis dumerilii	Bilateria-Spiralia	ANS60448.1	UNCX	3e-29	Present
Euprymna scolopes	Bilateria-Spiralia	AAM74161.1	PAX6	1e-22	Not Present
Crepidula fornicata	Bilateria-Spiralia	AZI70829.1	ALX	6e-22	Not Present
Biomphalaria glabrata	Bilateria-Spiralia	KAI8742020.1	UNC-4	5e-28	Present
Bugula neritina	Bilateria-Spiralia	KAF6025043.1	PHDP	7e-22	Not Present
Saccoglossus kowalevskii	Bilateria-Hemichordata	AOR07031.1	UNC-4	2e-29	Present
Strongylocentrotus purpuratus	Bilateria-Echinodermata	XP_030840661.1	UNC-4	7e-28	Present
Patiria miniata	Bilateria-Echinodermata	XP_038047274.1	UNC-4	6e-29	Present
Acanthaster planci	Bilateria-Echinodermata	XP_022092302.1	UNC-4	2e-28	Present
Branchiostoma floridae	Bilateria-Chordata	XP_035695763.1	UNC-4	3e-30	Present
Oikopleura dioica	Bilateria-Chordata	AAW23068.1	UNC-4	2e-23	Present
Danio rerio	Bilateria-Chordata	XP_005164261.1	UNCX	5e-30	Present-Duplicated
Danio rerio	Bilateria-Chordata	NP_001018616.2	UNCX4.1	3e-29	Present-Duplicated
Xenopus tropicalis	Bilateria-Chordata	NP_001305673.1	UNC-4	5e-30	Present
Gallus gallus	Bilateria-Chordata	XP_015149815.1	UNCX	5e-30	Present
Rattus norvegicus	Bilateria-Chordata	NP_058875.2	UNCX4.1	3e-30	Present
Mus musculus	Bilateria-Chordata	NP_038730.1	UNCX4.1	2e-30	Present
Homo sapiens	Bilateria-Chordata	NP_001073930.1	UNCX4.1	6e-30	Present
